# Characterizing cellular heterogeneity in chromatin state with scCUT&Tag-pro

**DOI:** 10.1101/2021.09.13.460120

**Authors:** Bingjie Zhang, Avi Srivastava, Eleni Mimitou, Tim Stuart, Ivan Raimondi, Yuhan Hao, Peter Smibert, Rahul Satija

**Author notes:** These authors contributed equally (Bingjie Zhang, Avi Srivastava).

## Abstract

New technologies that profile chromatin modifications at single-cell resolution offer enormous promise for functional genomic characterization. However, the sparsity of these measurements and the challenge of integrating multiple binding maps represent significant challenges. Here we introduce scCUT&Tag-pro, a multimodal assay for profiling protein-DNA interactions coupled with the abundance of surface proteins in single cells. In addition, we introduce scChromHMM, which integrates data from multiple experiments to infer and annotate chromatin states based on combinatorial histone modification patterns. We apply these tools to perform an integrated analysis across nine different molecular modalities in circulating human immune cells. We demonstrate how these two approaches can characterize dynamic changes in the function of individual genomic elements across both discrete cell states and continuous developmental trajectories, nominate associated motifs and regulators that establish chromatin states, and identify extensive and cell type-specific regulatory priming. Finally, we demonstrate how our integrated reference can serve as a scaffold to map and improve the interpretation of additional scCUT&Tag datasets.
