## Supplementary Table 1 for "Characterizing cellular heterogeneity in chromatin state with scCUT&Tag-pro"

### Sheet: Sheet1
Experiment	CUT&Tag primay antibody	Company	Catalog	CUT&Tag secondary antibody	Company	Catalog	ADT antibody panel	Cell number
H3K4me1 scCUT&Tag-pro	H3K4me1	Abcam	ab8895	Guinea Pig anti-Rabbit IgG (H+L)	Novus Biologicals	NBP1-72763	TotalSeq™-A Human Universal Cocktail, V1.0 (Supplementary table 2)	12770
H3K4me2 scCUT&Tag-pro	H3K4me2	Abcam	ab32356	Guinea Pig anti-Rabbit IgG (H+L)	Novus Biologicals	NBP1-72763	TotalSeq™-A Human Universal Cocktail, V1.0 (Supplementary table 2)	9575
H3K4me3 scCUT&Tag-pro	H3K4me3	Abcam	ab213224	Guinea Pig anti-Rabbit IgG (H+L)	Novus Biologicals	NBP1-72763	TotalSeq™-A Human Universal Cocktail, V1.0 (Supplementary table 2)	10386
H3K9me3 scCUT&Tag-pro	H3K9me3	Abcam	ab8898	Guinea Pig anti-Rabbit IgG (H+L)	Novus Biologicals	NBP1-72763	TotalSeq™-A Human Universal Cocktail, V1.0 (Supplementary table 2)	8304
H3K27ac scCUT&Tag-pro	H3K27ac	Abcam	ab177178	Guinea Pig anti-Rabbit IgG (H+L)	Novus Biologicals	NBP1-72763	TotalSeq™-A Human Universal Cocktail, V1.0 (Supplementary table 2)	15609
H3K27me3 scCUT&Tag-pro	H3K27me3	Cell Signaling Technology	9733	Guinea Pig anti-Rabbit IgG (H+L)	Novus Biologicals	NBP1-72763	TotalSeq™-A Human Universal Cocktail, V1.0 (Supplementary table 2)	8232
RNA Polymerase II (Ser2/Ser5) scCUT&Tag-pro	Phospho-Rpb1 CTD (Ser2/Ser5)	Cell Signaling Technology	13546	Guinea Pig anti-Rabbit IgG (H+L)	Novus Biologicals	NBP1-72763	TotalSeq™-A Human Universal Cocktail, V1.0 (Supplementary table 2)	10893

### Sheet: Sheet2
						Abcam	ab8895)
						Abcam	ab32356
						Abcam	ab213224
						Abcam	ab8898
						Abcam	ab177178
						Cell Signaling Technology	9733
						Cell Signaling	13546
